# Evolution of novel host-microbiota coupling underlies adaptation to nutrient-scarce environments

**DOI:** 10.64898/2026.10.10.758241

**Authors:** Motoko Iwashita, Crystal Valdez, Alan G. Hudson, Xavier Barragan Gonzalez, Jaimee Kato, Emma Doy, Amity Tran, Lillian J. Tuttle Raz, Rebecca D. Prescott, Kaitlin J. Coyle, Aldo Carmona Baez, Natalie Roberts, Reade B. Roberts, Farzana Nasrin, Masato Yoshizawa

## Abstract

Animals colonizing food-limited environments need to overcome growth constraints by adapting to low, inconsistent nutritional inputs. Comparative studies of surface and cave populations of the Mexican tetra fish species *Astyanax mexicanus* provide a powerful system to explore evolution to food scarcity. In nutrient-scarce caves, evolved traits such as eye loss and increased fat storage have been shown to conserve energy in cavefish^1–3^. However, the role of microbiota-mediated metabolism in sustaining growth and survival under food limitation remains poorly understood. Here, we demonstrate that surface and cave populations distinctly modulate their gut microbiota, with cavefish recruiting microbes whose predicted metabolites specifically promote growth under nutrient-limited conditions. Using microbiota data from three distinct dietary regimes and a fasting treatment, integrated topological data analysis^4^ and sparse modeling identify sugar and fatty acid degradation pathways coupled with growth in cavefish. Notably, the metabolites of these pathways are beneficial only for cavefish growth, and not for surface fish.

Fasting in cavefish led to the recruitment of gut microbes capable of metabolizing aromatic compounds inaccessible to the host, whereas it recruited few microbial associates in surface fish. Our findings indicate that cavefish evolved novel host-microbiota coupling to sustain growth and resilience in their nutrient-scarce niche. We anticipate that our findings will broadly inform studies of evolution under extreme nutritional conditions and provide insights into the role of host-microbiota interactions in resilience to food scarcity at varied time scales.
