## Supplemental data 1 (Fig. 5) for "Evolution of novel host-microbiota coupling underlies adaptation to nutrient-scarce environments"

### Sheet: Four_Bacteria_for_Growth
Genus-level aggregation of Micrococcaceae / Microbacteriaceae / Pseudonocardiaceae / Candidatus_Arthromitus ASVs in cave pool water
Units: abundance per million (sum of ASV counts / sample total x 106)
n_ASV = number of ASVs collapsed into that row.
				Pachon cave						Tinaja cave				Statistics Pachon pool vs Tinaja pool
Phylum	Family	Genus	n_ASV	Large_Pool_Site_1	Large_Pool_Site_2	Large_Pool_Site_3	Small_Pool_Site_1	Small_Pool_Site_2	Small_Pool_Site_3	Large_Pool_Site_1	Large_Pool_Site_2	Large_Pool_Site_3		pachon_median	tinaja_median	n_detect_pachon	n_detect_tinaja	delta	p_wilcox	q_BH
Actinobacteriota	Pseudonocardiaceae	Pseudonocardia	6	2421.35	567.301	590.439	673.35	1034.57	646.061	973.381	583.472	379.211		659.705	583.472	6	3	0.444	0.380952	0.769231
Firmicutes	Clostridiaceae	Candidatus_Arthromitus	7	150.161	255.285	145.787	252.506	214.049	238.022	278.109	412.7	124.224		226.036	278.109	6	3	-0.333	0.547619	0.769231
Actinobacteriota	Pseudonocardiaceae	Allokutzneria	1	56.3105	47.2751	80.1831	319.841	35.6748	68.0064	0	0	0		62.1585	0	6	0	1	0.0256011	0.333333
Actinobacteriota	Pseudonocardiaceae	Crossiella	1	150.161	9.45501	58.315	58.9181	89.187	221.021	0	42.6931	6.53813		74.0525	6.53813	6	2	0.889	0.047619	0.333333
Actinobacteriota	Pseudonocardiaceae	Actinomycetospora	1	84.4658	18.91	29.1575	67.335	0	68.0064	59.5948	56.9241	13.0763		48.2462	56.9241	5	3	0.222	0.714286	0.769231
Actinobacteriota	Microbacteriaceae	Microbacteriaceae_unclassified	6	28.1553	37.8201	7.28937	25.2506	0	34.0032	79.4597	28.4621	6.53813		26.7029	28.4621	5	3	-0.222	0.714286	0.769231
Actinobacteriota	Micrococcaceae	Micrococcus	2	0	0	7.28937	25.2506	17.8374	0	19.8649	14.231	13.0763		3.64469	14.231	3	3	-0.444	0.35802	0.769231
Actinobacteriota	Pseudonocardiaceae	Saccharopolyspora	1	0	28.365	21.8681	16.8337	17.8374	0	0	0	0		17.3356	0	4	0	0.667	0.119795	0.419282
Actinobacteriota	Microbacteriaceae	Agromyces	1	0	0	7.28937	16.8337	0	17.0016	0	0	6.53813		3.64469	0	3	1	0.333	0.4795	0.769231
Actinobacteriota	Micrococcaceae	Micrococcaceae_unclassified	1	9.38509	0	14.5787	8.41687	0	17.0016	0	0	0		8.90098	0	4	0	0.667	0.119795	0.419282
Actinobacteriota	Microbacteriaceae	Galbitalea	2	0	0	7.28937	8.41687	0	0	0	0	13.0763		0	0	2	1	-0.111	0.878088	0.878088
Actinobacteriota	Microbacteriaceae	Aurantimicrobium	1	0	0	0	8.41687	0	0	0	0	0		0	0	1	0	0.167	0.637352	0.769231
Actinobacteriota	Microbacteriaceae	Lysinimonas	1	0	0	0	8.41687	0	0	0	0	0		0	0	1	0	0.167	0.637352	0.769231
Actinobacteriota	Micrococcaceae	Rothia	1	0	0	0	0	0	17.0016	0	0	0		0	0	1	0	0.167	0.637352	0.769231
		Total read count		106552	105764	137186	118809	56062	58818	50340	70269	152949
Abundance of the metabolic pathways positively associated with Pachón body standard length in cave pool
Units: abundance per million (pathway abundance / sample total x 106)				Pachon cave						Tinaja cave
	pathway	description		Large_Pool_Site_1	Large_Pool_Site_2	Large_Pool_Site_3	Small_Pool_Site_1	Small_Pool_Site_2	Small_Pool_Site_3	Large_Pool_Site_1	Large_Pool_Site_2	Large_Pool_Site_3
	P161-PWY	acetylene degradation		1179.91	1339.28	1261.32	1585.84	1558.66	1525.86	1702.73	1365.17	1474.36
	GLYCOCAT-PWY	glycogen degradation I (bacterial)		3763.12	3808.22	3746.35	4081.16	4049.02	3981.38	3654.73	3956.75	3637.19
	PWY-6737	starch degradation V		2813.73	2627.96	2401.13	3016.37	2958.38	3070.69	2412.03	2717.63	2869.45
	PWY-621	sucrose degradation III (sucrose invertase)		244.481	290.798	503.082	440.464	536.427	537.808	178.861	293.656	353.143
	GLUCOSE1PMETAB-PWY	glucose and glucose-1-phosphate degradation		249.786	298.098	531.559	457.623	564.433	564.948	181.296	300.706	362.604
	PWY-5384	sucrose degradation IV (sucrose phosphorylase)		244.481	290.798	503.082	440.464	536.427	537.808	178.861	293.656	353.143
	FERMENTATION-PWY	mixed acid fermentation		1900.65	1872.75	1733.92	1823.67	2093.82	2138.98	1686.51	1834.42	2299.71
	GLYCOLYSIS	glycolysis I (from glucose 6-phosphate)		5991.17	5953.3	6229.71	5725.51	5734.77	5756.66	6130.48	6163.91	5867.36

### Sheet: Aromatic_Compound_Degradation
Abundance of aromatic-degradation-associated genera (ASVs) in cave pool water
Units: abundance per million (sum of ASV counts / sample total x 106)
n_ASV = number of ASVs collapsed into that row.
				Pachon cave						Tinaja cave
Phylum	Family	Genus	n_ASV	Large_Pool_Site_1	Large_Pool_Site_2	Large_Pool_Site_3	Small_Pool_Site_1	Small_Pool_Site_2	Small_Pool_Site_3	Large_Pool_Site_1	Large_Pool_Site_2	Large_Pool_Site_3		pachon_median	tinaja_median	n_detect_pachon	n_detect_tinaja	delta	p_wilcox	q_BH
Proteobacteria	Hyphomicrobiaceae	Pedomicrobium	26	2890.61	2893.23	3294.8	2407.23	3620.99	3740.35	7886.37	5478.95	4426.31		3094.02	5478.95	6	3	-1	0.0238095	0.089604
Proteobacteria	Pseudomonadaceae	Pseudomonas	68	1473.46	3441.62	4402.78	5571.97	6225.25	8007.75	99.3246	71.1551	2536.79		4987.38	99.3246	6	3	0.889	0.047619	0.111111
Proteobacteria	Chromobacteriaceae	Vogesella	4	300.323	293.105	7209.19	1405.62	1979.95	1394.13	19.8649	128.079	124.224		1399.87	124.224	6	3	1	0.0238095	0.089604
Proteobacteria	Rhizobiales_Incertae_Sedis	Nordella	9	610.031	737.491	772.674	1254.11	1783.74	1462.14	516.488	597.703	738.808		1013.39	597.703	6	3	0.778	0.0952381	0.166667
Actinobacteriota	Pseudonocardiaceae	Pseudonocardia	6	2421.35	567.301	590.439	673.35	1034.57	646.061	973.381	583.472	379.211		659.705	583.472	6	3	0.444	0.380952	0.444444
Proteobacteria	Xanthobacteraceae	Pseudorhodoplanes	4	225.242	245.83	379.047	227.256	909.707	748.07	774.732	740.013	601.508		312.439	740.013	6	3	-0.444	0.380952	0.444444
Proteobacteria	Xanthobacteraceae	Bradyrhizobium	2	544.335	208.01	269.707	370.342	642.146	493.046	238.379	156.541	71.9194		431.694	156.541	6	3	0.889	0.047619	0.111111
Planctomycetota	Rubinisphaeraceae	sh_pl14	10	197.087	122.915	160.366	193.588	624.309	374.035	297.974	270.39	353.059		195.337	297.974	6	3	-0.333	0.547619	0.589744
Planctomycetota	Gemmataceae	Gemmata	18	197.087	132.37	269.707	286.174	321.073	204.019	278.109	56.9241	313.83		236.863	278.109	6	3	0	1	1
Proteobacteria	Comamonadaceae	Rubrivivax	1	150.161	122.915	539.414	218.839	338.91	663.062	59.5948	14.231	39.2288		278.875	39.2288	6	3	1	0.0238095	0.089604
Proteobacteria	Rhodobacteraceae	Pseudorhodobacter	7	0	37.8201	189.524	606.015	410.26	102.01	0	42.6931	13.0763		145.767	13.0763	5	2	0.611	0.194835	0.272769
Proteobacteria	Oxalobacteraceae	Pseudoduganella	1	46.9254	132.37	357.179	50.5012	89.187	306.029	0	14.231	98.0719		110.779	14.231	6	2	0.667	0.166667	0.259259
Proteobacteria	Oxalobacteraceae	Undibacterium	5	9.38509	18.91	466.52	75.7518	285.398	306.029	0	0	0		180.575	0	6	0	1	0.0256011	0.089604
Firmicutes	Bacillaceae	Anoxybacillus	4	159.547	85.0951	65.6044	193.588	17.8374	68.0064	238.379	213.465	91.5338		76.5508	213.465	6	3	-0.778	0.0952381	0.166667
		Total read count		106552	105764	137186	118809	56062	58818	50340	70269	152949
Abundance of the metabolic pathways positively associated with Pachón body standard length in cave pool
Units: abundance per million (pathway abundance / sample total x 106)				Pachon cave						Tinaja cave
	pathway	description		Large_Pool_Site_1	Large_Pool_Site_2	Large_Pool_Site_3	Small_Pool_Site_1	Small_Pool_Site_2	Small_Pool_Site_3	Large_Pool_Site_1	Large_Pool_Site_2	Large_Pool_Site_3
	PWY-5431	aromatic compounds degradation via β-ketoadipate		144.467	153.043	199.409	214.618	228.827	241.644	104.479	101.438	128.889
	CATECHOL-ORTHO-CLEAVAGE-PWY	catechol degradation to β-ketoadipate		175.104	175.457	204.212	237.067	250.452	243.963	110.688	101.226	139.224
	PWY-7237	myo-, chiro- and scillo-inositol degradation		195.236	205.449	227.784	273.894	313.653	267.779	208.705	172.383	180.104
