## Supplemental data 3 (statistics scores) for "Evolution of novel host-microbiota coupling underlies adaptation to nutrient-scarce environments"

### Sheet: StandardLength
Standard Length
Linear Model		Sum Sq	Df	F values	P values
	population	284.059	4	15.6823	5.28876e-11	***
	diet	285.736	2	31.5499	1.90965e-12	***
	population x diet	37.3605	8	1.0313	0.414236
	Residual	801.513	177
Linear Model: population (t-test Posthoc)			Df	t-stat	P values		adjusted P values (Holm's)
	SF vs F1sp		72.5487	-5.60328	3.56732e-07	***	1.42693e-06	x4
	SF vs Pa		99.0598	-4.52626	1.67301e-05	***	5.01902e-05	x3
	SF vs F1sm		41.562	-1.82828	0.0746909		0.0746909	x1
	SF vs Mo		26.2161	-3.70267	0.00100036	**	0.00200072	x2
Linear Model: diet (t-test Posthoc)
	SF BR vs SP		42.8393	-1.62291	0.111945
	SF BR vs GU		28.9729	1.92372	0.0642645
	F1sp BR vs SP		25.3879	-0.14754	0.883871
	F1sp BR vs GU		22.3379	3.09399	0.00523638	*	0.0104728	x2
	Pa BR vs SP		32	-3.48884	0.00143538	**	0.00287077	x2
	Pa BR vs GU		21.1333	1.79927	0.0862733
	F1sm BR vs SP		14.1359	-1.15152	0.268623
	F1sm BR vs GU		9.72224	2.06589	0.0665272
	Mo BR vs SP		10.6022	-2.55988	0.0272162		0.0544324	x2
	Mo BR vs GU		7	2.77415	0.0275293	*	0.0275293	x1
P-values in bold charactors are below threshold level: P < 0.05
SF: surface fish
Pa: Pachón cavefish
F1sp: F1 hybrid from a pair of a surface fish female and Pachón cavefish male
Mo: Molino cavefish
F1sm: a pair of a surface fish female and Molino cavefish male
BR: Brine shrimp
SP: Spilurina
GU: Bat guano

### Sheet: PyloricCaeca
Number of Pyloric Caeca
Generalized Linear Model (Poisson)		Sum Sq	Df	F values	P values
	population	13.418	4	16.9326	1.03e-11	***
	diet	1.51889	2	3.83347	0.0235173	*
	population x diet	4.72898	8	2.98383	0.00372757
	Residual	33.8766	171
Linear Model: population (GLM[Poisson] Posthoc)		Df	Df Residual	F values	P values		adjusted P values (Holm's)
	SF vs F1sp	1	91	28.6581	6.42445e-07	***	1.92733e-06	x3
	SF vs Pa	1	98	19.2513	2.89072e-05	***	5.78145e-05	x2
	SF vs F1sm	1	75	12.3952	0.00073594	***	0.00073594	x1
	SF vs Mo	1	67	62.4878	3.57129e-11	***	1.42851e-10	x4
Linear Model: diet (GLM[Poisson] Posthoc)
	SF BR vs SP	1	37	12.1011	0.00130709	**	0.00261417	x2
	SF BR vs GU	1	27	0.265426	0.61061
	F1sp BR vs SP	1	26	0.453785	0.506488
	F1sp BR vs GU	1	26	-2.51252e-14	1
	Pa BR vs SP	1	32	16.4324	0.000301113	***	0.000602227	x2
	Pa BR vs GU	1	30	1.23335	0.275578
	F1sm BR vs SP	1	15	4.62724	0.0481742		0.0963484	x2
	F1sm BR vs GU	1	16	1.67737	0.213651
	Mo BR vs SP	1	14	0.0888175	0.770063
	Mo BR vs GU	1	8	0.40514	0.542226
P-values in bold charactors are below threshold level: P < 0.05
SF: surface fish
Pa: Pachón cavefish
F1sp: F1 hybrid from a pair of a surface fish female and Pachón cavefish male
Mo: Molino cavefish
F1sm: a pair of a surface fish female and Molino cavefish male
BR: Brine shrimp
SP: Spilurina
GU: Bat guano

### Sheet: BodyDepth
Standardized Body Length
Linear Model		Sum Sq	Df	F values	P values
	population	4.35274	4	12.4799	5.78157e-09	***
	diet	0.565769	2	3.24428	0.0413273	*
	population x diet	0.854054	8	1.22435	0.287202
	Residual	15.4335	177
Linear Model: population (t-test Posthoc)			Df	t-stat	P values		adjusted P values (Holm's)
	SF vs F1sp		56.5199	-0.301895	0.76384			x1
	SF vs Pa		102.048	0.568781	0.570754			x2
	SF vs F1sm		60.5216	-3.26201	0.00182003	**	0.0054601	x3
	SF vs Mo		37.7672	7.97428	1.28644e-09	***	5.14578e-09	x4
Linear Model: diet (t-test Posthoc)
	SF BR vs SP		35.9024	-1.41741	0.164984
	SF BR vs GU		26.5436	2.50127	0.0188572	*	0.0377143	x2
	F1sp BR vs SP		25.995	-0.743842	0.463643
	F1sp BR vs GU		25.4124	0.0798186	0.937007
	Pa BR vs SP		31.9916	2.55669	0.0155146	*	0.0310293	x2
	Pa BR vs GU		28.5163	2.37999	0.0242275	*	0.0242275	x1
	F1sm BR vs SP		15.0126	-1.14933	0.268403
	F1sm BR vs GU		15.7877	0.218226	0.830049
	Mo BR vs SP		13.8362	0.0303482	0.976223
	Mo BR vs GU		1.1189	0.804991	0.556585
P-values in bold charactors are below threshold level: P < 0.05
SF: surface fish
Pa: Pachón cavefish
F1sp: F1 hybrid from a pair of a surface fish female and Pachón cavefish male
Mo: Molino cavefish
F1sm: a pair of a surface fish female and Molino cavefish male
BR: Brine shrimp
SP: Spilurina
GU: Bat guano

### Sheet: FullGutLength
Standardized midgut-hindgut length
Linear Model		Sum Sq	Df	F values	P values
	population	1.01862	4	16.48	1.73601e-11	***
	diet	0.299383	2	9.68727	0.000102031	***
	population x diet	0.284141	8	2.29852	0.0229062	*
	Residual	2.71962	176
Linear Model: population (t-test Posthoc)			Df	t-stat	P values		adjusted P values (Holm's)
	SF vs F1sp		91.6765	5.07231	2.04057e-06	***	6.12172e-06	x3
	SF vs Pa		99.9801	3.55404	0.000580982	***	0.000580982	x1
	SF vs F1sm		68.9025	6.39791	1.61853e-08	***	6.47411e-08	x4
	SF vs Mo		29.7854	5.25749	1.14899e-05	***	2.29798e-05	x2
Linear Model: diet (t-test Posthoc)
	SF BR vs SP		41.6035	-0.291953	0.771773
	SF BR vs GU		29.4126	3.72301	0.000830656	**	0.00166131	x2
	F1sp BR vs SP		25.2112	-1.42311	0.166961
	F1sp BR vs GU		25.8117	-0.239005	0.812989
	Pa BR vs SP		31.6488	-2.99775	0.00525704	*	0.0105141	x2
	Pa BR vs GU		29.6189	2.57007	0.0154484	*	0.0154484	x1
	F1sm BR vs SP		15.1219	-0.014588	0.988552
	F1sm BR vs GU		15.5991	-0.949921	0.356639
	Mo BR vs SP		8.70325	-1.16964	0.27318
	Mo BR vs GU		1.82604	-0.444624	0.703683
P-values in bold charactors are below threshold level: P < 0.05
SF: surface fish
Pa: Pachón cavefish
F1sp: F1 hybrid from a pair of a surface fish female and Pachón cavefish male
Mo: Molino cavefish
F1sm: a pair of a surface fish female and Molino cavefish male
BR: Brine shrimp
SP: Spilurina
GU: Bat guano

### Sheet: HindgutLength
Standardized hindgut length
Linear Model		Sum Sq	Df	F values	P values
	population	0.079898	4	9.323	7.41008e-07	***
	diet	0.0208158	2	4.85783	0.00883983	**
	population x diet	0.0202858	8	1.18354	0.311404
	Residual	0.37708	176
Linear Model: population (t-test Posthoc)			Df	t-stat	P values		adjusted P values (Holm's)
	SF vs F1sp		90.3047	3.7934	0.00026833	***	0.00053666	x2
	SF vs Pa		98.4501	1.13104	0.260788		0.260788	x1
	SF vs F1sm		60.802	5.1934	2.52766e-06	***	1.01106e-05	x4
	SF vs Mo		35.5274	4.50477	6.90511e-05	***	0.000207153	x3
Linear Model: diet (t-test Posthoc)
	SF BR vs SP		39.7475	0.00666402	0.994716
	SF BR vs GU		29.8889	2.0103	0.0534993
	F1sp BR vs SP		24.3622	-0.796082	0.433673
	F1sp BR vs GU		25.8404	-0.348293	0.730442
	Pa BR vs SP		22.4785	-1.42383	0.16823
	Pa BR vs GU		25.1101	3.00286	0.00597943	**	0.0119589	x2
	F1sm BR vs SP		14.3193	0.0143679	0.988735
	F1sm BR vs GU		15.4936	0.0919175	0.927942
	Mo BR vs SP		9.76752	-1.05964	0.31481
	Mo BR vs GU		1.53216	-0.240889	0.83791
P-values in bold charactors are below threshold level: P < 0.05
SF: surface fish
Pa: Pachón cavefish
F1sp: F1 hybrid from a pair of a surface fish female and Pachón cavefish male
Mo: Molino cavefish
F1sm: a pair of a surface fish female and Molino cavefish male
BR: Brine shrimp
SP: Spilurina
GU: Bat guano

### Sheet: MidgutWidth
Standardized midgut width
Linear Model		Sum Sq	Df	F values	P values
	population	0.00217493	4	9.09196	1.06492e-06	***
	diet	0.00030655	2	2.56298	0.0799492
	population x diet	0.00146365	8	3.05928	0.00299961	**
	Residual	0.0105254	176
Linear Model: population (t-test Posthoc)			Df	t-stat	P values		adjusted P values (Holm's)
	SF vs F1sp		93.3835	4.4755	2.15e-05	***	6.44999e-05	x3
	SF vs Pa		101.442	3.94068	0.000149458	***	0.000298915	x2
	SF vs F1sm		56.2849	1.44257	0.154684		0.154684	x1
	SF vs Mo		46.9103	5.07254	6.60643e-06	***	2.64257e-05	x4
Linear Model: diet (t-test Posthoc)
	SF BR vs SP		39.3616	-0.152516	0.879559
	SF BR vs GU		28.4337	4.98772	2.75839e-05	***	5.51678e-05	x2
	F1sp BR vs SP		21.8605	-0.065505	0.948367
	F1sp BR vs GU		23.1406	-0.682753	0.501541
	Pa BR vs SP		29.4144	2.01748	0.0528512
	Pa BR vs GU		29.7712	2.77219	0.0095082	*	0.0190164	x2
	F1sm BR vs SP		10.0802	0.161109	0.875191
	F1sm BR vs GU		12.7623	-0.534228	0.602366
	Mo BR vs SP		11.3814	-0.304476	0.766261
	Mo BR vs GU		5.53785	-2.83107	0.0326717		0.0653434	x2
P-values in bold charactors are below threshold level: P < 0.05
SF: surface fish
Pa: Pachón cavefish
F1sp: F1 hybrid from a pair of a surface fish female and Pachón cavefish male
Mo: Molino cavefish
F1sm: a pair of a surface fish female and Molino cavefish male
BR: Brine shrimp
SP: Spilurina
GU: Bat guano

### Sheet: HindgutWidth
Standardized hindgut width
Linear Model		Sum Sq	Df	F values	P values
	population	13.418	4	16.9326	1.0291e-11	***
	diet	1.51889	2	3.83347	0.0235173	*
	population x diet	4.72898	8	2.98383	0.00372757	**
	Residual	33.8766	171
Linear Model: population (t-test Posthoc)			Df	t-stat	P values		adjusted P values (Holm's)
	SF vs F1sp		91.228	3.4048	0.000985801	**	0.0019716	x2
	SF vs Pa		101.601	3.81966	0.00023024	***	0.000690719	x3
	SF vs F1sm		56.6296	3.32902	0.00153689	**	0.00153689	x1
	SF vs Mo		40.8567	4.36142	8.54543e-05		0.000341817	x4
Linear Model: diet (t-test Posthoc)
	SF BR vs SP		37.037	2.14147	0.0388814	*	0.0388814	x1
	SF BR vs GU		30.0364	4.62026	6.7762e-05	***	0.000135524	x2
	F1sp BR vs SP		25.4281	-2.15444	0.040866		0.0817321	x2
	F1sp BR vs GU		22.9572	-0.239166	0.813099
	Pa BR vs SP		31.9164	1.66745	0.10521
	Pa BR vs GU		27.0859	4.3812	0.000159478	***	0.000318956	x2
	F1sm BR vs SP		15.3815	0.201065	0.843283
	F1sm BR vs GU		15.182	-2.20666	0.0431406		0.0862813	x2
	Mo BR vs SP		13.973	-0.63557	0.535328
	Mo BR vs GU		7.48964	-1.7448	0.121734
P-values in bold charactors are below threshold level: P < 0.05
SF: surface fish
Pa: Pachón cavefish
F1sp: F1 hybrid from a pair of a surface fish female and Pachón cavefish male
Mo: Molino cavefish
F1sm: a pair of a surface fish female and Molino cavefish male
BR: Brine shrimp
SP: Spilurina
GU: Bat guano
